# CCAR1 promotes DNA repair via an unanticipated role in alternative splicing

**DOI:** 10.1101/2023.09.18.557780

**Authors:** Mehmet E. Karasu, Brian J. Joseph, Aleksei Mironov, Markus S. Schroeder, Ana Gvozdenovic, Mihaela Zavolan, Jacob E. Corn

**Affiliations:** Department of Biology, ETH Zurich, Zurich 8053, Switzerland; Department of Systems Biology, Department of Biochemistry and Molecular Biophysics, Center for Motor Neuron Biology and Disease, Columbia University, New York NY 10032, USA; Computational and Systems Biology, Biozentrum, University of Basel, 4056, Basel, Switzerland

## Abstract

DNA repair is directly performed by hundreds of core factors and indirectly regulated by thousands of others. We massively expanded a CRISPR inhibition and Cas9-editing screening system to discover factors indirectly modulating homology directed repair (HDR) in the context of ∼18’000 individual gene knockdowns. We focused on *CCAR1,* a poorly understood gene that we found reduced both HDR and interstrand crosslink repair, phenocopying the loss of the Fanconi Anemia pathway. *CCAR1* loss abrogated FANCA protein without substantial reduction in the level of its mRNA or that of other FA genes. We instead found that CCAR1 prevents inclusion of a poison exon in *FANCA*. Transcriptomic analysis revealed that the CCAR1 splicing modulatory activity is not limited to FANCA, and it instead regulates widespread changes in alternative splicing that would damage coding sequences in mouse and human cells. CCAR1 therefore has an unanticipated function as a splicing fidelity factor.
