## Supplementary material for "CCAR1 promotes DNA repair via an unanticipated role in alternative splicing": table4_human_diff_spliced_junctions

module_id	gene_id	gene_name	seqid	strand	lsv_id	complex	denovo	reference_exon_coord	spliced_with_coord	junction_coord	WT_median_psi	CCAR1_KO_median_psi	CCAR1_KO_WT_median_dpsi	CCAR1_KO_WT_probability_changing	CCAR1_KO_WT_probability_non_changing	ucsc	type	Status
ENSMUSG00000052040.10_1	ENSMUSG00000052040.10	Klf13	chr7	-	ENSMUSG00000052040.10:s:63937967-63938915	TRUE	TRUE	63938620-63938915	63909174-63909205	63909204-63938620	0.223	0.03	-0.181	0.854	0.007	chr7:63909174-63909205:-	A3SS and A5SS	Annotated
ENSMUSG00000052040.10_1	ENSMUSG00000052040.10	Klf13	chr7	-	ENSMUSG00000052040.10:s:63937967-63938915	TRUE	TRUE	63938620-63938915	63909174-63909206	63909204-63938620	0.223	0.03	-0.181	0.854	0.007	chr7:63909174-63909206:-	A3SS and A5SS	Annotated
ENSMUSG00000004665.10_1	ENSMUSG00000004665.10	Cnn2	chr10	+	ENSMUSG00000004665.10:s:79993428-79993574	TRUE	TRUE	79993428-79993574	79994347-79996062	79993450-79994347	0.004	0.193	0.17	0.992	0	chr10:79994347-79996062:+	A3SS and A5SS	CCAR1 suppressed
ENSMUSG00000074476.6_1	ENSMUSG00000074476.6	Spc24	chr9	-	ENSMUSG00000074476.6:s:21757683-21757829	FALSE	TRUE	21757683-21757829	21757231-21757395	21757395-21757686	0.237	0.002	-0.208	0.987	0	chr9:21757231-21757395:-	A3SS and A5SS	Annotated
ENSMUSG00000031565.18_1	ENSMUSG00000031565.18	Fgfr1	chr8	+	ENSMUSG00000031565.18:t:25564340-25564484	TRUE	FALSE	25563374-25563714	25563374-25563714	25562328-25564340	0.941	0.741	-0.191	0.958	0	chr8:25563374-25563714:+	IR	Annotated
ENSMUSG00000037126.16_1	ENSMUSG00000037126.16	Psd	chr19	-	ENSMUSG00000037126.16:s:46316033-46316076	FALSE	TRUE	46316033-46316076	46314613-46314803	46314804-46316032	0.022	0.649	0.635	1	0	chr19:46314613-46314803:-	IR	CCAR1 suppressed
ENSMUSG00000042606.9_1	ENSMUSG00000042606.9	Hirip3	chr7	+	ENSMUSG00000042606.9:s:126863582-126863735	FALSE	FALSE	126863582-126863735	126863790-126864250	126863736-126863789	0.858	0.458	-0.381	0.972	0	chr7:126863790-126864250:+	IR	Annotated
ENSMUSG00000035443.10_1	ENSMUSG00000035443.10	Thyn1	chr9	+	ENSMUSG00000035443.10:s:27006352-27006447	TRUE	FALSE	27006352-27006447	27006605-27006951	27006447-27007158	0.454	0.747	0.283	0.991	0	chr9:27006605-27006951:+	IR	Annotated
ENSMUSG00000026790.19_1	ENSMUSG00000026790.19	Odf2	chr2	+	ENSMUSG00000026790.19:s:29922213-29922539	TRUE	FALSE	29922213-29922371	29923539-29923639	29922371-29923539	0.786	0.137	-0.656	1	0	chr2:29923539-29923639:+	CASS	Annotated
ENSMUSG00000029028.14_1	ENSMUSG00000029028.14	Lrrc47	chr4	+	ENSMUSG00000029028.14:t:154019986-154019997	TRUE	FALSE	154019631-154019906	154019936-154019985	154019986-154019985	0.701	0.991	0.258	0.974	0.001	chr4:154019936-154019985:+	A3SS	Annotated
ENSMUSG00000025066.10_1	ENSMUSG00000025066.10	Sfr1	chr19	+	ENSMUSG00000025066.10:t:47732783-47732830	TRUE	FALSE	47732783-47732830	47732750-47732782	47732783-47732782	0.999	0.683	-0.292	0.999	0	chr19:47732750-47732782:+	IR	Annotated
ENSMUSG00000028464.16_1	ENSMUSG00000028464.16	Tpm2	chr4	-	ENSMUSG00000028464.16:t:43514711-43514861	FALSE	FALSE	43518230-43514861	43515682-43516003	43514862-43515681	0.15	0.408	0.256	1	0	chr4:43515682-43516003:-	A3SS	Annotated
ENSMUSG00000022884.16_1	ENSMUSG00000022884.16	Eif4a2	chr16	+	ENSMUSG00000022884.16:s:23111817-23112333	TRUE	FALSE	23111817-23111896	23112351-23112461	23111896-23112351	0.564	0.955	0.396	1	0	chr16:23112351-23112461:+	CASS	Annotated
ENSMUSG00000028608.15_1	ENSMUSG00000028608.15	Czib	chr4	+	ENSMUSG00000028608.15:t:107896871-107899384	TRUE	FALSE	107894873-107894938	107896662-107896748	107896749-107896870	0.668	0.236	-0.435	1	0	chr4:107896662-107896748:+	MES	Annotated
ENSMUSG00000001674.11_1	ENSMUSG00000001674.11	Ddx18	chr1	-	ENSMUSG00000001674.11:s:121555146-121555393	FALSE	TRUE	121555146-121555393	121553835-121554138	121554139-121555145	0.157	0.461	0.282	0.979	0	chr1:121553835-121554138:-	IR	Annotated
ENSMUSG00000031565.18_1	ENSMUSG00000031565.18	Fgfr1	chr8	+	ENSMUSG00000031565.18:s:25562138-25562328	TRUE	FALSE	25562138-25562328	25564340-25564484	25562328-25564340	0.952	0.789	-0.153	0.836	0.007	chr8:25564340-25564484:+	CASS	Annotated
ENSMUSG00000031565.18_1	ENSMUSG00000031565.18	Fgfr1	chr8	+	ENSMUSG00000031565.18:t:25564340-25564484	TRUE	FALSE	25564340-25564484	25562138-25562328	25562328-25564340	0.941	0.741	-0.191	0.958	0	chr8:25562138-25562328:+	CASS	Annotated
ENSMUSG00000059436.13_1	ENSMUSG00000059436.13	Max	chr12	-	ENSMUSG00000059436.13:s:76961990-76962201	FALSE	FALSE	76961990-76962201	76953218-76953276	76953276-76961990	0.716	0.055	-0.682	1	0	chr12:76953218-76953276:-	CASS	Annotated
ENSMUSG00000059436.13_1	ENSMUSG00000059436.13	Max	chr12	-	ENSMUSG00000059436.13:t:76953218-76953276	FALSE	FALSE	76953218-76953276	76961263-76961289	76953276-76961263	0.202	0.938	0.75	1	0	chr12:76961263-76961289:-	CASS	Annotated
ENSMUSG00000059436.13_1	ENSMUSG00000059436.13	Max	chr12	-	ENSMUSG00000059436.13:t:76953218-76953276	FALSE	FALSE	76953218-76953276	76961990-76962201	76953276-76961990	0.798	0.062	-0.75	1	0	chr12:76961990-76962201:-	CASS	Annotated
ENSMUSG00000040648.14_1	ENSMUSG00000040648.14	Ppip5k2	chr1	-	ENSMUSG00000040648.14:s:97723670-97723834	FALSE	FALSE	97723670-97723834	97719834-97719906	97719906-97723670	0.582	0.235	-0.326	0.947	0.001	chr1:97719834-97719906:-	CASS	Annotated
ENSMUSG00000040648.14_1	ENSMUSG00000040648.14	Ppip5k2	chr1	-	ENSMUSG00000040648.14:t:97718785-97719906	FALSE	FALSE	97719834-97719906	97721106-97721279	97719906-97721106	0.272	0.678	0.368	0.956	0.001	chr1:97721106-97721279:-	CASS	Annotated
ENSMUSG00000040648.14_1	ENSMUSG00000040648.14	Ppip5k2	chr1	-	ENSMUSG00000040648.14:t:97718785-97719906	FALSE	FALSE	97719834-97719906	97723670-97723834	97719906-97723670	0.728	0.322	-0.368	0.956	0.001	chr1:97723670-97723834:-	CASS	Annotated
ENSMUSG00000073423.10_1	ENSMUSG00000073423.10	Zfp414	chr17	+	ENSMUSG00000073423.10:s:33629090-33629216	FALSE	FALSE	33629090-33629216	33629797-33630079	33629216-33629797	0.69	0.889	0.191	0.863	0.007	chr17:33629797-33630079:+	CASS	Annotated
ENSMUSG00000073423.10_1	ENSMUSG00000073423.10	Zfp414	chr17	+	ENSMUSG00000073423.10:s:33629090-33629216	FALSE	FALSE	33629090-33629216	33629622-33629698	33629216-33629622	0.269	0.046	-0.214	0.951	0.002	chr17:33629622-33629698:+	CASS	Annotated
ENSMUSG00000020412.16_2	ENSMUSG00000020412.16	Ascc2	chr11	+	ENSMUSG00000020412.16:s:4680083-4680182	FALSE	FALSE	4680083-4680182	4681439-4681518	4680182-4681439	0.94	0.685	-0.251	0.998	0	chr11:4681439-4681518:+	CASS	Annotated
ENSMUSG00000020412.16_2	ENSMUSG00000020412.16	Ascc2	chr11	+	ENSMUSG00000020412.16:s:4680083-4680182	FALSE	TRUE	4680083-4680182	4681049-4681145	4680182-4681049	0.036	0.264	0.226	0.996	0	chr11:4681049-4681145:+	CASS	CCAR1 suppressed
ENSMUSG00000000568.15_1	ENSMUSG00000000568.15	Hnrnpd	chr5	-	ENSMUSG00000000568.15:s:99962283-99962612	FALSE	FALSE	99962515-99962612	99955935-99961333	99961333-99962515	0.829	0.337	-0.479	1	0	chr5:99955935-99961333:-	CASS	Annotated
ENSMUSG00000000568.15_1	ENSMUSG00000000568.15	Hnrnpd	chr5	-	ENSMUSG00000000568.15:s:99962283-99962612	FALSE	FALSE	99962515-99962612	99962098-99962204	99962204-99962515	0.171	0.663	0.479	1	0	chr5:99962098-99962204:-	CASS	Annotated
ENSMUSG00000000568.15_1	ENSMUSG00000000568.15	Hnrnpd	chr5	-	ENSMUSG00000000568.15:t:99955935-99961333	FALSE	FALSE	99955935-99961333	99962515-99962612	99961333-99962515	0.892	0.592	-0.294	0.986	0	chr5:99962515-99962612:-	CASS	Annotated
ENSMUSG00000118346.1_1	ENSMUSG00000118346.1	Tmem179b	chr19	-	ENSMUSG00000118346.1:s:8774335-8774467	TRUE	FALSE	8774335-8774467	8773028-8773106	8773106-8774335	0.263	0.074	-0.171	0.821	0.009	chr19:8773028-8773106:-	CASS	Annotated
ENSMUSG00000118346.1_1	ENSMUSG00000118346.1	Tmem179b	chr19	-	ENSMUSG00000118346.1:t:8773028-8773106	TRUE	FALSE	8773028-8773106	8774335-8774467	8773106-8774335	0.407	0.096	-0.287	0.972	0.001	chr19:8774335-8774467:-	CASS	Annotated
ENSMUSG00000019978.16_1	ENSMUSG00000019978.16	Epb41l2	chr10	+	ENSMUSG00000019978.16:s:25494623-25497024	TRUE	FALSE	25495445-25495591	25501824-25501911	25495591-25501824	0.789	0.014	-0.779	1	0	chr10:25501824-25501911:+	CASS	Annotated
ENSMUSG00000019978.16_1	ENSMUSG00000019978.16	Epb41l2	chr10	+	ENSMUSG00000019978.16:t:25501824-25501911	TRUE	FALSE	25501824-25501911	25501578-25501631	25501631-25501824	0.13	0.972	0.851	1	0	chr10:25501578-25501631:+	CASS	Annotated
ENSMUSG00000019978.16_1	ENSMUSG00000019978.16	Epb41l2	chr10	+	ENSMUSG00000019978.16:t:25501824-25501911	TRUE	FALSE	25501824-25501911	25495445-25495591	25495591-25501824	0.685	0.022	-0.668	1	0	chr10:25495445-25495591:+	CASS	Annotated
ENSMUSG00000030605.15_1	ENSMUSG00000030605.15	Mfge8	chr7	-	ENSMUSG00000030605.15:s:79144920-79145378	FALSE	FALSE	79145247-79145378	79142869-79143050	79143050-79145247	0.733	0.444	-0.293	1	0	chr7:79142869-79143050:-	CASS	Annotated
ENSMUSG00000030605.15_1	ENSMUSG00000030605.15	Mfge8	chr7	-	ENSMUSG00000030605.15:s:79144920-79145378	FALSE	FALSE	79145247-79145378	79143278-79143388	79143388-79145247	0.267	0.556	0.293	1	0	chr7:79143278-79143388:-	CASS	Annotated
ENSMUSG00000030605.15_1	ENSMUSG00000030605.15	Mfge8	chr7	-	ENSMUSG00000030605.15:t:79142869-79143050	FALSE	FALSE	79142869-79143050	79145247-79145378	79143050-79145247	0.846	0.651	-0.18	0.884	0.004	chr7:79145247-79145378:-	CASS	Annotated
ENSMUSG00000021614.16_1	ENSMUSG00000021614.16	Vcan	chr13	-	ENSMUSG00000021614.16:s:89710683-89712498	FALSE	FALSE	89712205-89712498	89685079-89685192	89685192-89712205	0.43	0.043	-0.365	0.976	0	chr13:89685079-89685192:-	CASS	Annotated
ENSMUSG00000021614.16_1	ENSMUSG00000021614.16	Vcan	chr13	-	ENSMUSG00000021614.16:s:89710683-89712498	FALSE	FALSE	89712205-89712498	89688285-89693501	89693501-89712205	0.57	0.957	0.365	0.976	0	chr13:89688285-89693501:-	CASS	Annotated
ENSMUSG00000057738.14_1	ENSMUSG00000057738.14	Sptan1	chr2	+	ENSMUSG00000057738.14:s:30013676-30013838	FALSE	FALSE	30013676-30013838	30015589-30015720	30013838-30015589	0.646	0.365	-0.269	0.978	0.001	chr2:30015589-30015720:+	CASS	Annotated
ENSMUSG00000057738.14_1	ENSMUSG00000057738.14	Sptan1	chr2	+	ENSMUSG00000057738.14:s:30013676-30013838	FALSE	FALSE	30013676-30013838	30014158-30014172	30013838-30014158	0.354	0.635	0.269	0.978	0.001	chr2:30014158-30014172:+	CASS	Annotated
ENSMUSG00000057738.14_1	ENSMUSG00000057738.14	Sptan1	chr2	+	ENSMUSG00000057738.14:t:30015589-30015720	FALSE	FALSE	30015589-30015720	30013676-30013838	30013838-30015589	0.676	0.416	-0.265	0.972	0.001	chr2:30013676-30013838:+	CASS	Annotated
ENSMUSG00000028649.21_1	ENSMUSG00000028649.21	Macf1	chr4	-	ENSMUSG00000028649.21:s:123365269-123365347	FALSE	FALSE	123365273-123365347	123360910-123361027	123361027-123365273	0.414	0.154	-0.253	0.982	0	chr4:123360910-123361027:-	CASS	Annotated
ENSMUSG00000028649.21_1	ENSMUSG00000028649.21	Macf1	chr4	-	ENSMUSG00000028649.21:s:123365269-123365347	FALSE	FALSE	123365273-123365347	123364057-123364074	123364074-123365273	0.586	0.846	0.253	0.982	0	chr4:123364057-123364074:-	CASS	Annotated
ENSMUSG00000028649.21_1	ENSMUSG00000028649.21	Macf1	chr4	-	ENSMUSG00000028649.21:t:123360910-123361027	FALSE	FALSE	123360910-123361027	123365273-123365347	123361027-123365273	0.457	0.188	-0.245	0.976	0.001	chr4:123365273-123365347:-	CASS	Annotated
ENSMUSG00000025278.9_1	ENSMUSG00000025278.9	Flnb	chr14	+	ENSMUSG00000025278.9:s:7919110-7919357	TRUE	TRUE	7919110-7919357	7923455-7923557	7919357-7923455	0.36	0.008	-0.339	1	0	chr14:7923455-7923557:+	CASS	Annotated
ENSMUSG00000025278.9_1	ENSMUSG00000025278.9	Flnb	chr14	+	ENSMUSG00000025278.9:s:7919110-7919357	TRUE	FALSE	7919110-7919357	7922675-7922713	7919357-7922675	0.64	0.992	0.339	1	0	chr14:7922675-7922713:+	CASS	Annotated
ENSMUSG00000025278.9_1	ENSMUSG00000025278.9	Flnb	chr14	+	ENSMUSG00000025278.9:t:7923455-7923557	TRUE	TRUE	7923455-7923557	7919110-7919357	7919357-7923455	0.292	0.005	-0.261	1	0	chr14:7919110-7919357:+	CASS	Annotated
ENSMUSG00000025278.9_1	ENSMUSG00000025278.9	Flnb	chr14	+	ENSMUSG00000025278.9:s:7919110-7919357	TRUE	FALSE	7919110-7919357	7922675-7922746	7919357-7922675	0.64	0.992	0.339	1	0	chr14:7922675-7922746:+	CASS	Annotated
ENSMUSG00000035443.10_1	ENSMUSG00000035443.10	Thyn1	chr9	+	ENSMUSG00000035443.10:s:27006352-27006447	TRUE	FALSE	27006352-27006447	27007158-27007336	27006447-27007158	0.454	0.747	0.283	0.991	0	chr9:27007158-27007336:+	CASS	Annotated
ENSMUSG00000035443.10_1	ENSMUSG00000035443.10	Thyn1	chr9	+	ENSMUSG00000035443.10:s:27006352-27006447	TRUE	FALSE	27006352-27006447	27006801-27006951	27006447-27006801	0.471	0.184	-0.273	0.997	0	chr9:27006801-27006951:+	CASS	Annotated
ENSMUSG00000061613.13_1	ENSMUSG00000061613.13	U2af1	chr17	-	ENSMUSG00000061613.13:s:31652202-31652568	TRUE	FALSE	31652502-31652568	31648845-31648894	31648894-31652502	0.819	0.272	-0.568	1	0	chr17:31648845-31648894:-	CASS	Annotated
ENSMUSG00000061613.13_1	ENSMUSG00000061613.13	U2af1	chr17	-	ENSMUSG00000061613.13:s:31652202-31652568	TRUE	FALSE	31652502-31652568	31651646-31651712	31651712-31652502	0.084	0.615	0.536	1	0	chr17:31651646-31651712:-	CASS	Annotated
ENSMUSG00000061613.13_1	ENSMUSG00000061613.13	U2af1	chr17	-	ENSMUSG00000061613.13:t:31648845-31649312	TRUE	FALSE	31648845-31648894	31652502-31652568	31648894-31652502	0.247	0.1	-0.148	0.815	0.008	chr17:31652502-31652568:-	CASS	Annotated
ENSMUSG00000022884.16_1	ENSMUSG00000022884.16	Eif4a2	chr16	+	ENSMUSG00000022884.16:s:23111817-23112333	TRUE	FALSE	23111817-23111896	23113167-23114136	23111896-23113167	0.436	0.045	-0.396	1	0	chr16:23113167-23114136:+	CASS	Annotated
ENSMUSG00000022884.16_1	ENSMUSG00000022884.16	Eif4a2	chr16	+	ENSMUSG00000022884.16:s:23111817-23112333	TRUE	FALSE	23111817-23111896	23112351-23112457	23111896-23112351	0.564	0.955	0.396	1	0	chr16:23112351-23112457:+	CASS	Annotated
ENSMUSG00000022884.16_1	ENSMUSG00000022884.16	Eif4a2	chr16	+	ENSMUSG00000022884.16:t:23113167-23114136	TRUE	FALSE	23113167-23114136	23111817-23111896	23111896-23113167	0.302	0.033	-0.268	0.999	0	chr16:23111817-23111896:+	CASS	Annotated
ENSMUSG00000034252.14_1	ENSMUSG00000034252.14	Senp6	chr9	+	ENSMUSG00000034252.14:s:80093537-80094484	FALSE	FALSE	80093537-80093641	80103694-80103764	80093641-80103694	0.5	0.888	0.376	0.977	0	chr9:80103694-80103764:+	CASS	Annotated
ENSMUSG00000034252.14_1	ENSMUSG00000034252.14	Senp6	chr9	+	ENSMUSG00000034252.14:t:80103172-80103764	FALSE	FALSE	80103694-80103764	80098886-80098906	80098906-80103694	0.689	0.218	-0.462	0.991	0	chr9:80098886-80098906:+	CASS	Annotated
ENSMUSG00000034252.14_1	ENSMUSG00000034252.14	Senp6	chr9	+	ENSMUSG00000034252.14:t:80103172-80103764	FALSE	FALSE	80103694-80103764	80093537-80093641	80093641-80103694	0.311	0.782	0.462	0.991	0	chr9:80093537-80093641:+	CASS	Annotated
ENSMUSG00000092203.7_1	ENSMUSG00000092203.7	1110038B12Rik	chr17	-	ENSMUSG00000092203.7:s:34951446-34951925	FALSE	FALSE	34951885-34951925	34950238-34950475	34950475-34951885	0.315	0.534	0.215	0.986	0	chr17:34950238-34950475:-	CASS	Annotated
ENSMUSG00000092203.7_1	ENSMUSG00000092203.7	1110038B12Rik	chr17	-	ENSMUSG00000092203.7:s:34951446-34951925	FALSE	FALSE	34951885-34951925	34950698-34950847	34950847-34951885	0.685	0.466	-0.215	0.986	0	chr17:34950698-34950847:-	CASS	Annotated
ENSMUSG00000092203.7_1	ENSMUSG00000092203.7	1110038B12Rik	chr17	-	ENSMUSG00000092203.7:t:34950238-34950475	FALSE	FALSE	34950238-34950475	34951885-34951925	34950475-34951885	0.429	0.616	0.194	0.953	0.001	chr17:34951885-34951925:-	CASS	Annotated
ENSMUSG00000019978.16_1	ENSMUSG00000019978.16	Epb41l2	chr10	+	ENSMUSG00000019978.16:s:25488951-25489446	TRUE	FALSE	25488951-25489093	25493567-25493629	25489093-25493567	0.776	0.993	0.191	0.915	0.002	chr10:25493567-25493629:+	TACA	Annotated
NA	NA	NA	NA	NA	NA	NA	NA	NA	NA	NA	NA	NA	NA	NA	NA	NA	CASS	Annotated
ENSMUSG00000028608.15_1	ENSMUSG00000028608.15	Czib	chr4	+	ENSMUSG00000028608.15:s:107894873-107895346	TRUE	FALSE	107894873-107894938	107896871-107899384	107894938-107896871	0.828	0.396	-0.426	0.999	0	chr4:107896871-107899384:+	MES	Annotated
ENSMUSG00000028608.15_1	ENSMUSG00000028608.15	Czib	chr4	+	ENSMUSG00000028608.15:s:107894873-107895346	TRUE	NA	107894873-107894938			0.828	0.396	-0.426	0.999	0	chr4::+	MES	Annotated
ENSMUSG00000028608.15_1	ENSMUSG00000028608.15	Czib	chr4	+	ENSMUSG00000028608.15:t:107896871-107899384	TRUE	FALSE	107896871-107899384	107894873-107894938	107894938-107896871	0.668	0.236	-0.435	1	0	chr4:107894873-107894938:+	MES	Annotated
ENSMUSG00000118346.1_1	ENSMUSG00000118346.1	Tmem179b	chr19	-	ENSMUSG00000118346.1:s:8774335-8774467	TRUE	FALSE	8774335-8774467	8773505-8773692	8773692-8774335	0.263	0.074	-0.171	0.821	0.009	chr19:8773505-8773692:-	MES	Annotated
ENSMUSG00000118346.1_1	ENSMUSG00000118346.1	Tmem179b	chr19	-	ENSMUSG00000118346.1:t:8773028-8773106	TRUE	FALSE	8774335-8774467	8773290-8773424	8773106-8773290	0.407	0.096	-0.287	0.972	0.001	chr19:8773290-8773424:-	MES	Annotated
ENSMUSG00000040624.18_1	ENSMUSG00000040624.18	Plekhg1	chr10	+	ENSMUSG00000040624.18:s:3740364-3740619	TRUE	TRUE	3740364-3740608	3814031--1	3740608-3814031	0.111	0.395	0.299	0.999	0	chr10:3814031--1:+	A5SS	Annotated
ENSMUSG00000022529.11_1	ENSMUSG00000022529.11	Zfp263	chr16	+	ENSMUSG00000022529.11:s:3744093-3745512	FALSE	FALSE	3744093-3745512	3745777-3745957	3744767-3745777	0.541	0.896	0.315	0.951	0.001	chr16:3745777-3745957:+	A5SS	Annotated
ENSMUSG00000033335.17_1	ENSMUSG00000033335.17	Dnm2	chr9	+	ENSMUSG00000033335.17:s:21500258-21501478	TRUE	TRUE	21500258-21501478	21503542-21503706	21501478-21503542	0.001	0.26	0.245	0.998	0	chr9:21503542-21503706:+	A5SS	CCAR1 suppressed
ENSMUSG00000056310.14_1	ENSMUSG00000056310.14	Tyw1	chr5	+	ENSMUSG00000056310.14:t:130309370-na	TRUE	TRUE	130309370--1	130258725-130258753	130258753-130309370	0.001	0.488	0.469	1	0	chr5:130258725-130258753:+	A5SS	CCAR1 suppressed
ENSMUSG00000056310.14_1	ENSMUSG00000056310.14	Tyw1	chr5	+	ENSMUSG00000056310.14:t:130309370-na	TRUE	TRUE	130309370--1	130258725-130258755	130258753-130309370	0.001	0.488	0.469	1	0	chr5:130258725-130258755:+	A5SS	CCAR1 suppressed
ENSMUSG00000056310.14_1	ENSMUSG00000056310.14	Tyw1	chr5	+	ENSMUSG00000056310.14:t:130309370-na	TRUE	TRUE	130309370--1	130258725-130258756	130258753-130309370	0.001	0.488	0.469	1	0	chr5:130258725-130258756:+	A5SS	CCAR1 suppressed
ENSMUSG00000056310.14_1	ENSMUSG00000056310.14	Tyw1	chr5	+	ENSMUSG00000056310.14:t:130309370-na	TRUE	TRUE	130309370--1	130258725-130258757	130258753-130309370	0.001	0.488	0.469	1	0	chr5:130258725-130258757:+	A5SS	CCAR1 suppressed
ENSMUSG00000056310.14_1	ENSMUSG00000056310.14	Tyw1	chr5	+	ENSMUSG00000056310.14:t:130309370-na	TRUE	TRUE	130309370--1	130258725-130258760	130258753-130309370	0.001	0.488	0.469	1	0	chr5:130258725-130258760:+	A5SS	CCAR1 suppressed
ENSMUSG00000056310.14_1	ENSMUSG00000056310.14	Tyw1	chr5	+	ENSMUSG00000056310.14:t:130309370-na	TRUE	TRUE	130309370--1	130258725-130258761	130258753-130309370	0.001	0.488	0.469	1	0	chr5:130258725-130258761:+	A5SS	CCAR1 suppressed
ENSMUSG00000023150.14_1	ENSMUSG00000023150.14	Ivns1abp	chr1	+	ENSMUSG00000023150.14:s:151354634-151354759	FALSE	FALSE	151354634-151354759	151355167-151356236	151354759-151355167	0.479	0.908	0.436	1	0	chr1:151355167-151356236:+	A3SS	Annotated
ENSMUSG00000052040.10_1	ENSMUSG00000052040.10	Klf13	chr7	-	ENSMUSG00000052040.10:s:63937967-63938915	TRUE	TRUE	63938620-63938915	63909174-63909204	63909204-63938620	0.223	0.03	-0.181	0.854	0.007	chr7:63909174-63909204:-	A3SS	Annotated
ENSMUSG00000016494.9_1	ENSMUSG00000016494.9	Cd34	chr1	+	ENSMUSG00000016494.9:s:194959066-194959230	FALSE	FALSE	194959066-194959230	194959780-194961279	194959230-194959780	0.448	0.942	0.496	1	0	chr1:194959780-194961279:+	A3SS	Annotated
ENSMUSG00000084257.1_1	ENSMUSG00000084257.1	Gm11597	chr11	-	ENSMUSG00000084257.1:s:100229215-100229435	FALSE	TRUE	100229215-100229435	100228845-100229130	100229130-100229215	0.874	0.143	-0.702	0.993	0	chr11:100228845-100229130:-	A3SS	Annotated
ENSMUSG00000029028.14_1	ENSMUSG00000029028.14	Lrrc47	chr4	+	ENSMUSG00000029028.14:t:154019986-154019997	TRUE	TRUE	154019631-154019906	154019986-154019997	154019906-154019986	0.299	0.009	-0.258	0.974	0.001	chr4:154019986-154019997:+	A3SS	Annotated
ENSMUSG00000028464.16_1	ENSMUSG00000028464.16	Tpm2	chr4	-	ENSMUSG00000028464.16:s:43518230-43518299	FALSE	FALSE	43518230-43518299	43518230-43514861	43514861-43518230	0.913	0.689	-0.23	0.994	0	chr4:43518230-43514861:-	A3SS	Annotated
ENSMUSG00000028464.16_1	ENSMUSG00000028464.16	Tpm2	chr4	-	ENSMUSG00000028464.16:t:43514711-43514861	FALSE	FALSE	43518230-43514861	43518230-43518299	43514861-43518230	0.85	0.592	-0.256	1	0	chr4:43518230-43518299:-	A3SS	Annotated
ENSMUSG00000059142.16_1	ENSMUSG00000059142.16	Zfp945	chr17	-	ENSMUSG00000059142.16:s:22865247-22865336	FALSE	FALSE	22865247-22865336	22861729-22861852	22861852-22865247	0.11	0.427	0.314	0.954	0.001	chr17:22861729-22861852:-	CASS	Annotated
ENSMUSG00000026339.18_1	ENSMUSG00000026339.18	Ccdc93	chr1	+	ENSMUSG00000026339.18:s:121441782-121441893	FALSE	FALSE	121441782-121441893	121445640-121445738	121441893-121445640	0.948	0.629	-0.295	0.967	0.001	chr1:121445640-121445738:+	CASS	Annotated
ENSMUSG00000042520.16_1	ENSMUSG00000042520.16	Ubap2l	chr3	-	ENSMUSG00000042520.16:s:90008256-90008361	FALSE	FALSE	90008256-90008361	90005994-90006617	90006617-90008256	0.495	0.795	0.298	0.999	0	chr3:90005994-90006617:-	CASS	Annotated
ENSMUSG00000042520.16_1	ENSMUSG00000042520.16	Ubap2l	chr3	-	ENSMUSG00000042520.16:s:90008256-90008361	FALSE	FALSE	90008256-90008361	90003245-90003312	90003312-90008256	0.505	0.205	-0.298	0.999	0	chr3:90003245-90003312:-	CASS	Annotated
ENSMUSG00000004530.12_1	ENSMUSG00000004530.12	Coro1c	chr5	-	ENSMUSG00000004530.12:s:113877063-113882157	TRUE	FALSE	113881958-113882157	113865639-113865761	113865761-113881958	0.898	0.551	-0.351	1	0	chr5:113865639-113865761:-	CASS	Annotated
ENSMUSG00000020412.16_1	ENSMUSG00000020412.16	Ascc2	chr11	+	ENSMUSG00000020412.16:s:4664229-4664303	TRUE	FALSE	4664229-4664303	4668315-4668422	4664303-4668315	0.948	0.447	-0.488	1	0	chr11:4668315-4668422:+	CASS	Annotated
ENSMUSG00000066839.12_1	ENSMUSG00000066839.12	Ecsit	chr9	-	ENSMUSG00000066839.12:t:22078148-22078265	TRUE	FALSE	22078148-22078265	22084023-22084208	22078265-22084023	0.143	0.486	0.325	0.962	0.001	chr9:22084023-22084208:-	CASS	Annotated
ENSMUSG00000095562.8_1	ENSMUSG00000095562.8	Erdr1	chrX	+	ENSMUSG00000095562.8:t:170018674-170018799	TRUE	FALSE	170018674-170018799	170011058-170011063	170011063-170018674	0.251	0	-0.23	1	0	chrX:170011058-170011063:+	CASS	Annotated
ENSMUSG00000028706.14_1	ENSMUSG00000028706.14	Nsun4	chr4	-	ENSMUSG00000028706.14:t:116035752-116035876	FALSE	FALSE	116035752-116035876	116040069-116040229	116035876-116040069	0.99	0.378	-0.613	1	0	chr4:116040069-116040229:-	CASS	Annotated
ENSMUSG00000036966.15_1	ENSMUSG00000036966.15	Spryd3	chr15	-	ENSMUSG00000036966.15:t:102131868-102131943	FALSE	FALSE	102131868-102131943	102133416-102133562	102131943-102133416	0.976	0.726	-0.233	0.979	0	chr15:102133416-102133562:-	CASS	Annotated
ENSMUSG00000020412.16_1	ENSMUSG00000020412.16	Ascc2	chr11	+	ENSMUSG00000020412.16:t:4668315-4668422	TRUE	FALSE	4668315-4668422	4664229-4664303	4664303-4668315	0.959	0.624	-0.317	0.96	0.001	chr11:4664229-4664303:+	CASS	Annotated
ENSMUSG00000026339.18_1	ENSMUSG00000026339.18	Ccdc93	chr1	+	ENSMUSG00000026339.18:s:121441782-121441893	FALSE	FALSE	121441782-121441893	121443732-121444022	121441893-121443732	0.052	0.371	0.295	0.967	0.001	chr1:121443732-121444022:+	ALE	Annotated
ENSMUSG00000009905.5_1	ENSMUSG00000009905.5	Kdsr	chr1	-	ENSMUSG00000009905.5:s:106734547-106734630	FALSE	FALSE	106734547-106734630	106727629-106727730	106727730-106734547	0.769	0.032	-0.752	1	0	chr1:106727629-106727730:-	ALE	Annotated
ENSMUSG00000035181.6_1	ENSMUSG00000035181.6	Heatr5a	chr12	-	ENSMUSG00000035181.6:s:51918584-51918740	FALSE	FALSE	51918584-51918740	51916067-51916256	51916256-51918584	0.994	0.081	-0.921	1	0	chr12:51916067-51916256:-	ALE	Annotated
ENSMUSG00000026790.19_1	ENSMUSG00000026790.19	Odf2	chr2	+	ENSMUSG00000026790.19:s:29922213-29922539	TRUE	TRUE	29922213-29922371	29922751-na	29922371-29922751	0.059	0.415	0.362	0.999	0	chr2:29922751-na:+	ALE	CCAR1 suppressed
ENSMUSG00000040624.18_1	ENSMUSG00000040624.18	Plekhg1	chr10	+	ENSMUSG00000040624.18:s:3740364-3740619	TRUE	TRUE	3740364-3740602	3745363-na	3740602-3745363	0.303	0.001	-0.272	0.929	0.001	chr10:3745363-na:+	ALE	Annotated
ENSMUSG00000040624.18_1	ENSMUSG00000040624.18	Plekhg1	chr10	+	ENSMUSG00000040624.18:s:3740364-3740619	TRUE	TRUE	3740364-3740608	3814031-na	3740608-3814031	0.111	0.395	0.299	0.999	0	chr10:3814031-na:+	ALE	Annotated
ENSMUSG00000056310.14_1	ENSMUSG00000056310.14	Tyw1	chr5	+	ENSMUSG00000056310.14:s:130258725-130258763	TRUE	TRUE	130258725-130258753	130309370-na	130258753-130309370	0.001	0.335	0.311	1	0	chr5:130309370-na:+	ALE	CCAR1 suppressed
ENSMUSG00000004530.12_1	ENSMUSG00000004530.12	Coro1c	chr5	-	ENSMUSG00000004530.12:s:113877063-113882157	TRUE	TRUE	113880409-113882157	na-113873349	113873349-113880409	0.001	0.397	0.381	1	0	chr5:na-113873349:-	ALE	CCAR1 suppressed
ENSMUSG00000009905.5_1	ENSMUSG00000009905.5	Kdsr	chr1	-	ENSMUSG00000009905.5:s:106734547-106734630	FALSE	TRUE	106734547-106734630	na-106731340	106731340-106734547	0.231	0.968	0.752	1	0	chr1:na-106731340:-	ALE	Annotated
ENSMUSG00000020412.16_1	ENSMUSG00000020412.16	Ascc2	chr11	+	ENSMUSG00000020412.16:s:4664229-4664303	TRUE	TRUE	4664229-4664303	4666532-na	4664303-4666532	0.052	0.553	0.488	1	0	chr11:4666532-na:+	ALE	CCAR1 suppressed
ENSMUSG00000035181.6_1	ENSMUSG00000035181.6	Heatr5a	chr12	-	ENSMUSG00000035181.6:s:51918584-51918740	FALSE	TRUE	51918584-51918740	na-51917536	51917536-51918584	0.006	0.919	0.917	1	0	chr12:na-51917536:-	ALE	CCAR1 suppressed
ENSMUSG00000028706.14_1	ENSMUSG00000028706.14	Nsun4	chr4	-	ENSMUSG00000028706.14:t:116035752-116035876	FALSE	TRUE	116035752-116035876	116037651-na	116035876-116037651	0.01	0.622	0.613	1	0	chr4:116037651-na:-	AFE	CCAR1 suppressed
ENSMUSG00000036966.15_1	ENSMUSG00000036966.15	Spryd3	chr15	-	ENSMUSG00000036966.15:t:102131868-102131943	FALSE	TRUE	102131868-102131943	102132718-na	102131943-102132718	0.024	0.274	0.233	0.979	0	chr15:102132718-na:-	AFE	CCAR1 suppressed
ENSMUSG00000020412.16_1	ENSMUSG00000020412.16	Ascc2	chr11	+	ENSMUSG00000020412.16:t:4668315-4668422	TRUE	TRUE	4668315-4668422	na-4667044	4667044-4668315	0.041	0.376	0.317	0.96	0.001	chr11:na-4667044:+	AFE	CCAR1 suppressed
