## Supplementary material for "CCAR1 promotes DNA repair via an unanticipated role in alternative splicing": table5_ENCODE_eclip_analysis

gene_name	cell_lines	eclip_data_id	overlapCount	PeakCount	PercOverlap	PercOverlapCcar1Splicingexon	expected_overlapCount	enrichment	enrichment_direction	p-value
U2AF2	HepG2	ENCFF721PWF	16	10732	0.149086843	18.82352941	4.337336795	3.688899608	enriched	5.6659E-06
SF3B4	K562	ENCFF649GEE	14	10272	0.136292835	16.47058824	4.151427838	3.3723337	enriched	6.22953E-05
U2AF2	K562	ENCFF290DFO	11	3641	0.302114804	12.94117647	1.471509809	7.475315443	enriched	2.71661E-07
SF3B4	HepG2	ENCFF073IJF	8	5912	0.135317997	9.411764706	2.389334246	3.348213006	enriched	0.002739002
SF3A3	HepG2	ENCFF950VZO	7	2357	0.296987696	8.235294118	0.952581329	7.348453917	enriched	5.0715E-05
U2AF1	K562	ENCFF640IHY	6	1230	0.487804878	7.058823529	0.497104385	12.06989957	enriched	1.16638E-05
DDX24	K562	ENCFF537KWB	5	9602	0.052072485	5.882352941	3.880647401	1.288444809	enriched	0.347266043
TIAL1	HepG2	ENCFF612HOP	5	2386	0.209555742	5.882352941	0.964301677	5.185099354	enriched	0.002900086
U2AF1	HepG2	ENCFF056LEW	4	1100	0.363636364	4.705882353	0.444564897	8.997561497	enriched	0.00107684
CSTF2T	K562	ENCFF878VVA	3	10899	0.027525461	3.529411765	4.404829829	1.46827661	de-enriched	0.352042292
SUB1	HepG2	ENCFF335JTC	3	3299	0.090936647	3.529411765	1.333290541	2.250072214	enriched	0.149342782
SMNDC1	K562	ENCFF943XOU	3	2469	0.121506683	3.529411765	0.997846119	3.006475591	enriched	0.078776882
EWSR1	K562	ENCFF607ZRF	2	8803	0.022719527	2.352941176	3.557731625	1.778865813	de-enriched	0.30424234
CSTF2T	HepG2	ENCFF141DOI	1	20423	0.00489644	1.176470588	8.253953537	8.253953537	de-enriched	0.001716491
LARP4	HepG2	ENCFF534JCV	1	5430	0.018416206	1.176470588	2.194533991	2.194533991	de-enriched	0.352028595
IGF2BP3	HepG2	ENCFF886SDQ	1	2247	0.044503783	1.176470588	0.90812484	1.101170188	enriched	0.598759448
XRN2	HepG2	ENCFF321HPH	1	1585	0.063091483	1.176470588	0.640577602	1.561091112	enriched	0.474356729
XRN2	K562	ENCFF695OLO	1	1439	0.069492703	1.176470588	0.581571715	1.719478396	enriched	0.442162384
CPEB4	K562	ENCFF665BGJ	1	174	0.574712644	1.176470588	0.070322084	14.22028398	enriched	0.067946673
PTBP1	HepG2	ENCFF726SQU	0	8388	0	0	3.390009414	NA	de-enriched	0.031424463
PTBP1	K562	ENCFF907HNN	0	7797	0	0	3.15115682	NA	de-enriched	0.040287823
HNRNPC	HepG2	ENCFF440ROZ	0	3275	0	0	1.323590943	NA	de-enriched	0.263349558
NCBP2	HepG2	ENCFF692RZM	0	3235	0	0	1.307424947	NA	de-enriched	0.267710379
GEMIN5	K562	ENCFF050VVI	0	2655	0	0	1.073018001	NA	de-enriched	0.339573326
AKAP8L	K562	ENCFF205UTG	0	2197	0	0	0.887917344	NA	de-enriched	0.409521136
XRCC6	K562	ENCFF958GMP	0	870	0	0	0.351610419	NA	de-enriched	0.702991702
BCCIP	HepG2	ENCFF134LIU	0	557	0	0	0.225111498	NA	de-enriched	0.798152817
HNRNPC	K562	ENCFF167CDB	0	516	0	0	0.208541352	NA	de-enriched	0.811525597
HNRNPUL1	HepG2	ENCFF610JVZ	0	467	0	0	0.188738006	NA	de-enriched	0.827798391
LARP4	K562	ENCFF947CIN	0	430	0	0	0.17378446	NA	de-enriched	0.840299301
NCBP2	K562	ENCFF886MLH	0	414	0	0	0.167318061	NA	de-enriched	0.845762709
SMNDC1	HepG2	ENCFF736RYV	0	319	0	0	0.12892382	NA	de-enriched	0.87893223
EIF3G	K562	ENCFF634UAC	0	282	0	0	0.113970274	NA	de-enriched	0.892195906
HNRNPUL1	K562	ENCFF889AWX	0	216	0	0	0.08729638	NA	de-enriched	0.916348349
XRCC6	HepG2	ENCFF993VRZ	0	99	0	0	0.040010841	NA	de-enriched	0.960762291
SF3B1	K562	ENCFF887ARJ	0	35	0	0	0.014145247	NA	de-enriched	0.98595038
SBDS	K562	ENCFF051EEW	0	21	0	0	0.008487148	NA	de-enriched	0.991546665
