## Supplementary material for "CCAR1 promotes DNA repair via an unanticipated role in alternative splicing": table6_primer_list

oligo_ID	DNA_Seq	Construct/other purpose
priEK-88	GGTACCGAGCTCGGATCCATGGCTCAATTTGGAGGACAGAAGAATCC	plentiX-CCAR1
priEK_89	AAGAAAGCTGGGTCTAGATCATACACTGGCACCATTCTCCTTGG
priEK-90	GGTACCGAGCTCGGATCCATGTCCGACTCGTGGGTCCCG	plentiX-FANCA
priEK-91	AAGAAAGCTGGGTCTAGATCAGAAGAGATGAGGCTCCTGGGAC
priEK-93	GAGAATGGTGCCAGTGTAGGTGGATCTGGAGGTTCTGGTGGA	plentiX_CCAR1-HA
priEK-94	GTACAAGAAAGCTGGGTCTAGATCAagcgtaatctggaacatcgta
priEK-95	TACACTGGCACCATTCTCCTTGGATTTTTGA
priEK-96	GGAGCCTCATCTCTTCGGTGGATCTGGAGGTTCTGGTGG	plentiX_FANCA-HA
priEK-97	GAAGAGATGAGGCTCCTGGGACAGG
priEK-99	AAGAAAGCTGGGTCTAGACTAAGATCCGCCCGGGCTCTTATCGTCGTCATCCTTGTAATC	plentiX-CCAR1_FLAG
priEK-100	GAGAATGGTGCCAGTGTAATGGATTACAAGGATGACGACGATAAGAGCCCGGGCGGATCT
priEK-213	GGATCCTAATACGACTCACTATAGGAGGACAGAAGAATCCACCATGTTTTAGAGCTAGAA	T7FwdVar for mouse CCAR1
priEK-298	GGATCCTAATACGACTCACTATAGGAGGACAGAAGAATCCGCCATGTTTTAGAGCTAGAA	T7FwdVar CCAR1human IVT
priEK-299	GGATCCTAATACGACTCACTATAGGTAAACTGAGTAGCCCATGGGTTTTAGAGCTAGAA
priEK-302	ACCTGTGATGGGGGTCTTGTCC	human exon2
priEK-303	gcgcgatctcagctaactgcaa
priEK-430	TGTCCTCCAAATTGAGCCATgccagcgccgccgatcttgat	CCAR10biotin flag plasmid
priEK-431	GTACCGAGCTCGGATCCATGgccggaaaagctggcgaaggc
priEK-441	TCTGACCCCAGATGGCACTGAG	FLNB exon 30
priEK-442	ATCCCAGGCCGTTCATGTCACT
priEK-451	TACCAGCTGCATCTCTTACCGA	IVNS1ABP
priEK-452	TCCCATCAAGCAGCTTGTGATC
priEK-455	TCCAAGATCTAGGAAGACGGCT	PPIP5K2
priEK-456	AGGATTCTGCTTCTGTTCCACA
priEK-494	acgatgacaaaggcgctggcATTCAAACACTACCAAATCAGAATCAGTCGCAAAC	for n204a.adel
priEK-495	gccagcgcctttgtcatcgtc	for Flag
priEK-496	agatcggctctggatctggaATTCAAACACTACCAAATCAGAATCAGTCGCAAA	fpr n204a.adel_bioAD
priEK-497	tccagatccagagccgatcttgatcag	for bioAD
priEK-498	cgatgacaaaggcgctggcTGGGTGGATGCTTTCCCTTTGTCAAG	for N400a.adel flag
priEK-499	atcggctctggatctggaTGGGTGGATGCTTTCCCTTTGTCAAG	for N400a.adel flag bioAD
priEK-500	gatgacaaaggcgctggcCAGGGTGAACGCAAGGAGGCT	for N600a.adel flag
priEK-501	atcggctctggatctggaCAGGGTGAACGCAAGGAGGCT	for N600a.adel flag bioAD
priEK-502	gatgacaaaggcgctggcTTGTTTGCGGAACTTTTCAACGAAATGCT	for N800a.adel flag
priEK-503	gatcggctctggatctggaTTGTTTGCGGAACTTTTCAACGAAATGCT	for N800a.adel flag bioAD
priEK-504	gatgacaaaggcgctggcGGAAACAGATTATTACTTCCAACACCAACAGTAAAGC	for N1000a.adel flag
priEK-505	atcggctctggatctggaGGAAACAGATTATTACTTCCAACACCAACAGTAAAGC	for N1000a.adel flag bioAD
priEK-506	ACAAGAAAGCTGGGTCTAGATTAgccagcgcctttgtcatcgtc	for empty flag vector plenti
priEK-507	ACAAGAAAGCTGGGTCTAGATTAtccagatccagagccgatcttgatcag	for empty bioAD vector plenti
priEK-508	CATgccagcgcctttgtcatcgtc	for flag reverse
priEK-509	ATTCAAACACTACCAAATCAGAATCAGTCGCAAAC
priEK-510	CATtccagatccagagccgatcttgatca	for flag bioAD reverse
priEK-521	atcggctctggatctggaAGAAAAGATGATCGAAGTCGTgagagagagaga	for 314Ndel bioAD
priEK-522	gatgacaaaggcgctggcAGAAAAGATGATCGAAGTCGTgagagagagaga	flag
priEK-523	atcggctctggatctggaTACACAGTTCAGTTTTCAAAGTTTTCTTTAGATTGTCC	for 362Ndel bioAD
priEK-524	gatgacaaaggcgctggcTACACAGTTCAGTTTTCAAAGTTTTCTTTAGATTGTCC	flag
priEK-525	AAGAAAGCTGGGTCTAGATTATACCATTGCACCATTGTACACAATGAGGC	reverse 1022a.a
priEK-526	AAGAAAGCTGGGTCTAGATTACATATCTTCCTGCAATGACTCAGACTCTTCAT
CCAR1_039_sgRNA_protospacer	GGTTAGCCGGGACCCGACTC
CCAR1_045	GCGGGACCCGACTCAGGTGA
FANCA_045	GGCCTTGGCGCCTACAGCCC
EK_qPCR1	GGCTGCAAAAAGTGGCAA	CCAR1
EK_qPCR2	TCGTTGAAAAGTTCCGCAAA
EK_qPCR3	CTGCTGCAGGCACAGATTT	CCAR2
EK_qPCR4	ACGAACAGGAGGCTGCAATA
EK_qPCR5	CAGCAGGCCTTACCACACA	CCAR3
EK_qPCR6	TAAGAGGGTTTGCTGGGGTT
EK_qPCR7	TTTCCTTTTGCATCATGGCT	CCAR4
EK_qPCR8	CAAGGAGTGATGGCTGTTGAA
pEK_qPCR9	CTGTGCTGCTGACTGTGGAG	FANCA-qPCR1
pEK_qPCR10	GCCTTGTACGTGAAGATGCC
pEK_qPCR11	CGCTTGGCAGTGTAATTTCC	FANCA-qPCR2
pEK_qPCR12	GCTCCACTCTCTCTGCATCTG
pEK_qPCR13	ACCTGGAGCTGGAAATTCAAC	FANCA-qPCR3
pEK_qPCR14	TATCCTCATTTCCTGTGCGG
pEK_qPCR15	CAAAACCTTATTTGAGAAGTTGCC	FAND2-qpCR1
pEK_qPCR16	TCCACAACTCTGTCAAGCCA
pEK_qPCR17	CACTGGCATTTAGCAAACAGAA	FAND2-qpCR2
pEK_qPCR18	CAGCACCAATAATCCCAATGA
pEK_qPCR19	GATTGCTGGTGTTGGTGTCC	FAND2-qpCR3
pEK_qPCR20	TCGAACAGCCATGTTCCAGT
FANCD2_guide1	GCGGGAAAGTCGAAAACTAC	for CRIPSRi contsructs
FANCD2_guide2	GCGGTGAGTAAGTGGAGCAA
FANCA_guide1	GGAGTTCGGGACCCACGAGT
FANCA_guide2	GTTGGCGCCTACAGCCCCGG
CCAR1_guide1	GGTTAGCCGGGACCCGACTC
CCAR1_guide2	GCGGGACCCGACTCAGGTGA
CCAR1_guide3	GGCTCTTGTGGGACTGGGAC
CCAR1_guide4	GACATCGTGGCGGCTCCCGG
